# Optimized Kakadu Plum Extracts Inhibit Intracellular Oxidative Stress in Canine Small Intestinal Cell Model

**DOI:** 10.64898/2026.08.16.745076

**Authors:** Yidan He, Xuefu Zhou, Antonio Celentano, Nicola Cirillo, Long Cheng, Zhongxiang Fang, Pangzhen Zhang

**Affiliations:** School of Agriculture, Food and Ecosystem Sciences, Faculty of Science, the University of Melbourne, Melbourne, Victoria, Australia; Melbourne Dental School, Faculty of Medicine, Dentistry and Health Sciences, the University of Melbourne, Melbourne, Victoria, Australia; Department of Clinical and Experimental Medicine, University of Foggia, Foggia, Italy; School of Agriculture, Food and Ecosystem Sciences, Faculty of Science, the University of Melbourne, Dookie campus, Victoria, Australia

**Author notes:** Corresponding author: Pangzhen Zhang.

**Keywords:** Kakadu plum extract, Reactive oxygen species (ROS), Intracellular oxidative stress, Network pharmacology, dog food, oxidative stress

## Abstract

Kakadu plum (*Terminalia ferdinandiana*), an Australian native fruit, is among the richest known dietary sources of vitamin C and hydrolysable tannins, yet its capacity to protect the intestinal epithelium against oxidative stress remains largely unexplored. This study optimised the extraction of bioactive compounds from freeze-dried Kakadu plum powder and evaluated their antioxidant activity using both chemical and cellular antioxidant *in vitro* assay. Phenolic compounds were extracted using three solvents (water, 80% ethanol, and 80% methanol) combined with shaking, ultrasound, or microwave assistance. Solvent, rather than processing technique, was the dominant determinant of antioxidant capacity: ethanol and methanol maximised total phenolic content, total flavonoid content, and DPPH radical-scavenging activity, whereas water extracts showed the highest ferric-reducing antioxidant power. Twenty-four phenolic compounds identified by HPLC-ESI-QTOF-MS/MS were mapped by network pharmacology to nine core oxidative-stress targets, and cross-species molecular docking predicted conserved binding of key phenolics to canine orthologs of PTGS2 and MMP2. In an H_2_O_2_-induced oxidative-stress *in vitro* cell model using canine small intestinal epithelial cells, both water (≤25 µg/mL) and ethanol (≤250 µg/mL) extracts significantly suppressed intracellular reactive oxygen species (ROS) in a dose-dependent manner, with the ethanol extract effective across a wider concentration range. This work demonstrated that Kakadu plum extract could be a promising natural, multi-target antioxidant ingredient for canine intestinal health, and provided a reference for future *in vivo* research.
