## Supplementary table S3 for "Optimized Kakadu Plum Extracts Inhibit Intracellular Oxidative Stress in Canine Small Intestinal Cell Model"

### Sheet: admet_results_publication_table
ADMET property	3,3',4'-Tri-O-methylellagic acid	Madecassic acid	Terminolic acid	Arjungenin	Asiatic Acid	Arjunolic acid	Ascorbic acid	Oleanolic acid	Gallic acid	Ellagic Acid	Isovitexin	Linolenic acid	3,3'-di-O-methylellagic acid 4-O-xyloside	Chebulic acid	Luteolin-8-C-glucoside	Trimethylellagic acid glucoside	Arjunolic acid hexoside	Arjunglucoside I; Arjungenin hexoside	Ellagic acid glucoside	Corilagin	Tetragalloylglucose	Tellimagrandin I	Chebulagic acid	Chebulinic acid
Molecular weight (g/mol)	344.28	504.71	504.71	504.71	488.71	488.71	176.12	456.71	170.12	302.19	432.38	278.44	462.36	356.24	448.38	506.42	650.85	666.85	464.34	634.46	788.58	786.56	954.66	956.68
Topological PSA (Ã…Â²)	108.34	118.22	118.22	118.22	97.99	97.99	114.29	57.53	97.99	141.34	181.05	37.3	178.26	198.89	201.28	187.49	177.14	197.37	220.49	310.66	377.42	385.26	447.09	447.09
LogP (RDKit)	2.22	4	4.15	4.15	5.03	5.18	-0.58	7.23	0.5	1.31	0.09	5.66	0.03	-0.31	-0.2	-0.3	3	1.41	-1.21	-0.3	0.7	0.53	0	0.02
LogP (ADMET-AI)	2.22	4	4.15	4.15	5.03	5.18	-0.58	7.23	0.5	1.31	0.09	5.66	0.03	-0.31	-0.2	-0.31	3	1.41	-1.21	-0.3	0.7	0.53	0	0.02
H-bond donors	1	5	5	5	4	4	5	2	4	4	7	1	4	6	8	4	7	8	7	11	13	13	13	13
H-bond acceptors	8	5	5	5	4	4	6	2	4	8	10	1	12	8	11	13	9	11	13	18	22	22	26	26
Rotatable bonds	3	2	2	2	2	2	2	1	1	0	3	13	4	5	3	6	5	4	3	2	9	7	4	9
Aromatic rings	4	0	0	0	0	0	1	0	1	4	3	0	4	1	3	4	0	0	4	3	4	4	4	4
Fraction Csp3	0.176	0.9	0.9	0.9	0.9	0.9	0.333	0.9	0	0	0.286	0.611	0.333	0.286	0.286	0.391	0.917	0.917	0.3	0.222	0.176	0.147	0.244	0.244
QED (drug-likeness)	0.445	0.363	0.361	0.361	0.409	0.402	0.412	0.409	0.46	0.356	0.3	0.348	0.237	0.298	0.247	0.197	0.173	0.16	0.177	0.098	0.063	0.053	0.055	0.045
Synthetic accessibility (1-10)	2.7	5.24	5.13	5.09	5.04	4.92	4.04	4.59	2.1	3.68	3.94	2.59	4.21	4.04	4.07	4.22	5.44	5.6	4.78	5.84	4.51	5.45	7.3	6.84
Lipinski violations	0	1	1	1	1	1	0	1	0	0	1	1	1	1	2	2	2	3	2	3	3	3	3	3
Lipinski pass	Yes	Yes	Yes	Yes	Yes	Yes	Yes	Yes	Yes	Yes	Yes	Yes	Yes	Yes	No	No	No	No	No	No	No	No	No	No
Veber pass	Yes	Yes	Yes	Yes	Yes	Yes	Yes	Yes	Yes	No	No	No	No	No	No	No	No	No	No	No	No	No	No	No
Egan pass	Yes	Yes	Yes	Yes	Yes	Yes	Yes	No	Yes	No	No	Yes	No	No	No	No	No	No	No	No	No	No	No	No
Ghose pass	Yes	No	No	No	No	No	No	No	No	Yes	Yes	No	Yes	Yes	Yes	No	No	No	No	No	No	No	No	No
Muegge pass	Yes	Yes	Yes	Yes	No	No	No	No	No	Yes	No	No	No	No	No	No	No	No	No	No	No	No	No	No
GI absorption (HIA)	Yes	Yes	Yes	Yes	Yes	Yes	Yes	Yes	Yes	Yes	Yes	Yes	Yes	No	Yes	Yes	Yes	Yes	Yes	No	Yes	Yes	No	No
BBB permeant	No	No	No	No	No	No	No	Yes	No	No	No	Yes	No	No	No	No	No	No	No	No	No	No	No	No
P-gp substrate	Yes	No	No	No	No	No	No	Yes	No	No	No	No	No	No	No	No	Yes	No	No	No	No	No	No	No
Oral bioavailability (Ma)	0.709	0.741	0.744	0.696	0.724	0.725	0.635	0.737	0.499	0.367	0.338	0.69	0.558	0.202	0.256	0.614	0.65	0.4	0.266	0.161	0.193	0.127	0.073	0.083
Aqueous solubility (log mol/L)	-4.43	-4.56	-4.53	-4.24	-5.01	-4.97	-0.43	-5.55	-1.21	-3.22	-3.32	-4.66	-3.72	-1.19	-3.08	-3.61	-4.39	-4.16	-3.1	-2.5	-2.78	-2.97	-2.84	-2.94
AMES mutagenicity (prob)	0.459	0.118	0.107	0.114	0.113	0.103	0.32	0.159	0.245	0.736	0.598	0.237	0.712	0.082	0.626	0.684	0.063	0.223	0.899	0.761	0.332	0.682	0.653	0.376
hERG inhibition (prob)	0.228	0.413	0.437	0.366	0.491	0.511	0.043	0.622	0.057	0.191	0.492	0.235	0.437	0.004	0.471	0.493	0.435	0.507	0.442	0.394	0.559	0.378	0.278	0.368
DILI - liver injury (prob)	0.993	0.099	0.087	0.06	0.077	0.069	0.272	0.089	0.422	0.987	0.832	0.159	0.959	0.529	0.781	0.958	0.21	0.029	0.966	0.912	0.859	0.966	0.992	0.939
Clinical toxicity (prob)	0.047	0.181	0.175	0.167	0.201	0.18	0.152	0.157	0.215	0.04	0.348	0.105	0.359	0.237	0.337	0.381	0.046	0.1	0.354	0.309	0.194	0.173	0.281	0.334
Carcinogenicity (prob)	0.133	0.003	0.004	0.003	0.005	0.006	0.177	0.016	0.217	0.144	0.064	0.265	0.097	0.314	0.041	0.076	0.024	0	0.063	0.031	0.029	0.045	0.112	0.078
PAINS alerts	0	0	0	0	0	0	0	0	1	0	0	0	0	1	1	0	0	0	0	1	1	1	1	1
Brenk alerts	2	1	1	1	1	1	0	1	1	1	0	2	2	1	1	2	2	1	1	2	2	3	3	3
Structural alerts (total)	5	1	1	1	1	1	3	1	5	4	1	7	6	8	3	6	6	4	5	9	9	14	10	10
Developability score (0-1)	0.652	0.626	0.626	0.621	0.591	0.588	0.545	0.542	0.536	0.491	0.464	0.46	0.41	0.391	0.2	0.152	0.147	0.126	0.114	0.065	0.056	0.041	0.04	0.038
