## Supplementary table S4 for "Optimized Kakadu Plum Extracts Inhibit Intracellular Oxidative Stress in Canine Small Intestinal Cell Model"

### Sheet: TableS4. pair_feasibility_repor
target	target_uniprot	ligand_name	smiles	tissue_location	subcellular_class	membrane_crossing_required	compartment_confidence	administration_route	admet_HIA_Hou	admet_Bioavailability_Ma	admet_Solubility_AqSolDB	admet_Caco2_Wang	admet_Pgp_Broccatelli	admet_BBB_Martins	pc_tpsa	pc_hbd	pc_mw	pc_mol_logp	admet_PPBR_AZ	tk_fup_used	admet_Half_Life_Obach	admet_VDss_Lombardo	admet_hERG	admet_DILI	admet_AMES	admet_ClinTox	HIA_pass	bioavailability_pass	solubility_pass	Pgp_pass	BBB_pass	Caco2_pass	logP_pass	TPSA_pass	HBD_pass	MW_pass	fup_pass	axisA_pass	axisB_pass	exposure_pass	feasible	failure_reasons
IL6	P05231	Chebulic acid	C1=C2C(=C(C(=C1O)O)O)[C@@H]([C@H](OC2=O)C(=O)O)[C@H](CC(=O)O)C(=O)O	systemic	secreted_extracellular	FALSE	medium	oral	0.0151	0.2015	-1.1928	-7.3373	0.0001	0.1661	198.89	6	356.24	-0.314	45.7769	0.5422	39.7878	2.8255	0.004	0.5291	0.0815	0.2365	fail	fail	pass	pass	na	na	na	na	na	na	pass	FALSE	TRUE	TRUE	0	A_HIA;A_bioavailability
PTGS2	P35354	Chebulagic acid	C1[C@@H]2[C@@H]3[C@@H]([C@H]([C@@H](O2)OC(=O)C4=CC(=C(C(=C4)O)O)O)OC(=O)C5=CC(=C(C6=C5[C@H]([C@@H](C(=O)O3)CC(=O)O)[C@@H](C(=O)O6)O)O)O)OC(=O)C7=CC(=C(C(=C7C8=C(C(=C(C=C8C(=O)O1)O)O)O)O)O)O	systemic	organelle_other	TRUE	medium	oral	0.0954	0.073	-2.8359	-8.9122	0.0062	0.0045	447.09	13	954.66	-0.002	75.5312	0.2447	32.0102	5.8625	0.2782	0.9916	0.6526	0.2808	fail	fail	pass	pass	na	fail	fail	fail	fail	fail	pass	FALSE	FALSE	TRUE	0	A_HIA;A_bioavailability;B_caco2;B_logp_min;B_tpsa;B_hbd;B_mw;B_logp_organelle
HSP90AA1	P07900	Tetragalloylglucose	C1=C(C=C(C(=C1O)O)O)C(=O)OC[C@@H]2[C@H]([C@@H]([C@H](C(O2)O)OC(=O)C3=CC(=C(C(=C3)O)O)O)OC(=O)C4=CC(=C(C(=C4)O)O)O)OC(=O)C5=CC(=C(C(=C5)O)O)O	systemic	cytosolic	TRUE	medium	oral	0.731	0.1934	-2.783	-8.0882	0.0132	0.0044	377.42	13	788.58	0.705	90.7926	0.0921	-50.8335	3.2527	0.5594	0.8594	0.3325	0.1944	pass	fail	pass	pass	na	fail	fail	fail	fail	fail	pass	FALSE	FALSE	TRUE	0	A_bioavailability;B_caco2;B_logp_min;B_tpsa;B_hbd;B_mw
AKT1	P31749	Ellagic Acid	C1=C2C3=C(C(=C1O)O)OC(=O)C4=CC(=C(C(=C43)OC2=O)O)O	systemic	cytosolic	TRUE	medium	oral	0.9986	0.3675	-3.2154	-4.9851	0.1624	0.0519	141.34	4	302.19	1.313	93.5486	0.0645	0.7995	3.2463	0.1914	0.9868	0.7365	0.0404	pass	pass	pass	pass	na	pass	pass	fail	pass	pass	pass	TRUE	FALSE	TRUE	0	B_tpsa
SRC	P12931	Ellagic Acid	C1=C2C3=C(C(=C1O)O)OC(=O)C4=CC(=C(C(=C43)OC2=O)O)O	systemic	cytosolic	TRUE	medium	oral	0.9986	0.3675	-3.2154	-4.9851	0.1624	0.0519	141.34	4	302.19	1.313	93.5486	0.0645	0.7995	3.2463	0.1914	0.9868	0.7365	0.0404	pass	pass	pass	pass	na	pass	pass	fail	pass	pass	pass	TRUE	FALSE	TRUE	0	B_tpsa
PTGS2	P35354	Chebulinic acid	C1=C(C=C(C(=C1O)O)O)C(=O)OC[C@@H]2[C@@H]3[C@@H]([C@H]([C@@H](O2)OC(=O)C4=CC(=C(C(=C4)O)O)O)OC(=O)C5=CC(=C(C6=C5[C@H]([C@@H](C(=O)O3)CC(=O)O)[C@H](C(=O)O6)O)O)O)OC(=O)C7=CC(=C(C(=C7)O)O)O	systemic	organelle_other	TRUE	medium	oral	0.2235	0.0829	-2.9412	-8.8155	0.0057	0.005	447.09	13	956.68	0.018	83.4522	0.1655	-6.5116	2.9164	0.3683	0.9386	0.3756	0.3344	fail	fail	pass	pass	na	fail	fail	fail	fail	fail	pass	FALSE	FALSE	TRUE	0	A_HIA;A_bioavailability;B_caco2;B_logp_min;B_tpsa;B_hbd;B_mw;B_logp_organelle
PTGS2	P35354	3,3',4'-Tri-O-methylellagic acid	COC1=C(C2=C3C(=C1)C(=O)OC4=C3C(=CC(=C4OC)OC)C(=O)O2)O	systemic	organelle_other	TRUE	medium	oral	0.9987	0.709	-4.4303	-4.4189	0.654	0.2641	108.34	1	344.28	2.222	94.8366	0.0516	43.2474	1.6771	0.2282	0.9935	0.4586	0.0473	pass	pass	pass	pass	na	pass	pass	pass	pass	pass	pass	TRUE	TRUE	TRUE	1
STAT3	P40763	Arjunolic acid hexoside	CC1(CCC2(CCC3(C(=CCC4C3(CCC5C4(CC(C(C5(C)CO)OC6C(C(C(C(O6)CO)O)O)O)O)C)C)C2C1)C)C(=O)O)C	systemic	cytosolic	TRUE	medium	oral	0.7893	0.6501	-4.3856	-6.0776	0.59	0.1242	177.14	7	650.85	3.001	92.2786	0.0772	10.7099	-4.3875	0.4353	0.2099	0.0628	0.0455	pass	pass	pass	pass	na	fail	pass	fail	fail	fail	pass	TRUE	FALSE	TRUE	0	B_caco2;B_tpsa;B_hbd;B_mw
PTGS2	P35354	Madecassic acid	C[C@@H]1CC[C@@]2(CC[C@@]3(C(=CC[C@H]4[C@]3(C[C@H]([C@@H]5[C@@]4(C[C@H]([C@@H]([C@@]5(C)CO)O)O)C)O)C)[C@@H]2[C@H]1C)C)C(=O)O	systemic	organelle_other	TRUE	medium	oral	0.9936	0.7413	-4.5645	-5.5216	0.2111	0.446	118.22	5	504.71	4.004	91.7565	0.0824	3.4817	-1.5315	0.4131	0.0991	0.1177	0.181	pass	pass	pass	pass	na	fail	fail	pass	pass	fail	pass	TRUE	FALSE	TRUE	0	B_caco2;B_logp_max;B_mw
NOS2	P35228	Madecassic acid	C[C@@H]1CC[C@@]2(CC[C@@]3(C(=CC[C@H]4[C@]3(C[C@H]([C@@H]5[C@@]4(C[C@H]([C@@H]([C@@]5(C)CO)O)O)C)O)C)[C@@H]2[C@H]1C)C)C(=O)O	systemic	cytosolic	TRUE	medium	oral	0.9936	0.7413	-4.5645	-5.5216	0.2111	0.446	118.22	5	504.71	4.004	91.7565	0.0824	3.4817	-1.5315	0.4131	0.0991	0.1177	0.181	pass	pass	pass	pass	na	fail	fail	pass	pass	fail	pass	TRUE	FALSE	TRUE	0	B_caco2;B_logp_max;B_mw
PTGS2	P35354	Terminolic acid	C[C@@]12CC[C@]3(CCC(C[C@H]3C1=CC[C@H]4[C@]2(C[C@H]([C@@H]5[C@@]4(C[C@H]([C@@H]([C@@]5(C)CO)O)O)C)O)C)(C)C)C(=O)O	systemic	organelle_other	TRUE	medium	oral	0.9872	0.7439	-4.528	-5.473	0.2582	0.4269	118.22	5	504.71	4.148	92.2634	0.0774	1.4286	-2.1698	0.4365	0.0871	0.1069	0.1749	pass	pass	pass	pass	na	pass	fail	pass	pass	fail	pass	TRUE	FALSE	TRUE	0	B_logp_max;B_mw
NOS2	P35228	Terminolic acid	C[C@@]12CC[C@]3(CCC(C[C@H]3C1=CC[C@H]4[C@]2(C[C@H]([C@@H]5[C@@]4(C[C@H]([C@@H]([C@@]5(C)CO)O)O)C)O)C)(C)C)C(=O)O	systemic	cytosolic	TRUE	medium	oral	0.9872	0.7439	-4.528	-5.473	0.2582	0.4269	118.22	5	504.71	4.148	92.2634	0.0774	1.4286	-2.1698	0.4365	0.0871	0.1069	0.1749	pass	pass	pass	pass	na	pass	fail	pass	pass	fail	pass	TRUE	FALSE	TRUE	0	B_logp_max;B_mw
PTGS2	P35354	Arjunolic acid	C[C@@]12CC[C@@H]3[C@@]([C@H]1CC=C4[C@]2(CC[C@@]5([C@H]4CC(CC5)(C)C)C(=O)O)C)(C[C@H]([C@@H]([C@@]3(C)CO)O)O)C	systemic	organelle_other	TRUE	medium	oral	0.9922	0.7247	-4.9671	-5.3153	0.3266	0.4617	97.99	4	488.71	5.177	98.8188	0.0118	3.6662	-2.4232	0.5112	0.069	0.1029	0.18	pass	pass	pass	pass	na	pass	fail	pass	pass	pass	pass	TRUE	FALSE	TRUE	0	B_logp_max
NOS2	P35228	Arjunolic acid	C[C@@]12CC[C@@H]3[C@@]([C@H]1CC=C4[C@]2(CC[C@@]5([C@H]4CC(CC5)(C)C)C(=O)O)C)(C[C@H]([C@@H]([C@@]3(C)CO)O)O)C	systemic	cytosolic	TRUE	medium	oral	0.9922	0.7247	-4.9671	-5.3153	0.3266	0.4617	97.99	4	488.71	5.177	98.8188	0.0118	3.6662	-2.4232	0.5112	0.069	0.1029	0.18	pass	pass	pass	pass	na	pass	fail	pass	pass	pass	pass	TRUE	FALSE	TRUE	0	B_logp_max
MMP2	P08253	Arjunolic acid	C[C@@]12CC[C@@H]3[C@@]([C@H]1CC=C4[C@]2(CC[C@@]5([C@H]4CC(CC5)(C)C)C(=O)O)C)(C[C@H]([C@@H]([C@@]3(C)CO)O)O)C	systemic	secreted_extracellular	FALSE	medium	oral	0.9922	0.7247	-4.9671	-5.3153	0.3266	0.4617	97.99	4	488.71	5.177	98.8188	0.0118	3.6662	-2.4232	0.5112	0.069	0.1029	0.18	pass	pass	pass	pass	na	na	na	na	na	na	pass	TRUE	TRUE	TRUE	1
PTGS2	P35354	Asiatic Acid	C[C@@H]1CC[C@@]2(CC[C@@]3(C(=CC[C@H]4[C@]3(CC[C@@H]5[C@@]4(C[C@H]([C@@H]([C@@]5(C)CO)O)O)C)C)[C@@H]2[C@H]1C)C)C(=O)O	systemic	organelle_other	TRUE	medium	oral	0.9955	0.724	-5.0102	-5.3605	0.282	0.4935	97.99	4	488.71	5.033	98.4554	0.0154	5.2822	-1.805	0.4913	0.0767	0.1135	0.2008	pass	pass	fail	pass	na	pass	fail	pass	pass	pass	pass	FALSE	FALSE	TRUE	0	A_solubility;B_logp_max
NOS2	P35228	Asiatic Acid	C[C@@H]1CC[C@@]2(CC[C@@]3(C(=CC[C@H]4[C@]3(CC[C@@H]5[C@@]4(C[C@H]([C@@H]([C@@]5(C)CO)O)O)C)C)[C@@H]2[C@H]1C)C)C(=O)O	systemic	cytosolic	TRUE	medium	oral	0.9955	0.724	-5.0102	-5.3605	0.282	0.4935	97.99	4	488.71	5.033	98.4554	0.0154	5.2822	-1.805	0.4913	0.0767	0.1135	0.2008	pass	pass	fail	pass	na	pass	fail	pass	pass	pass	pass	FALSE	FALSE	TRUE	0	A_solubility;B_logp_max
MMP2	P08253	Asiatic Acid	C[C@@H]1CC[C@@]2(CC[C@@]3(C(=CC[C@H]4[C@]3(CC[C@@H]5[C@@]4(C[C@H]([C@@H]([C@@]5(C)CO)O)O)C)C)[C@@H]2[C@H]1C)C)C(=O)O	systemic	secreted_extracellular	FALSE	medium	oral	0.9955	0.724	-5.0102	-5.3605	0.282	0.4935	97.99	4	488.71	5.033	98.4554	0.0154	5.2822	-1.805	0.4913	0.0767	0.1135	0.2008	pass	pass	fail	pass	na	na	na	na	na	na	pass	FALSE	TRUE	TRUE	0	A_solubility
MMP2	P08253	Linolenic acid	CC/C=C\C/C=C\C/C=C\CCCCCCCC(=O)O	systemic	secreted_extracellular	FALSE	medium	oral	0.9604	0.6904	-4.6577	-4.5174	0.0853	0.7178	37.3	1	278.44	5.661	97.8337	0.0217	-19.246	-0.6525	0.2347	0.1594	0.2375	0.1054	pass	pass	pass	pass	na	na	na	na	na	na	pass	TRUE	TRUE	TRUE	1
NOS2	P35228	Linolenic acid	CC/C=C\C/C=C\C/C=C\CCCCCCCC(=O)O	systemic	cytosolic	TRUE	medium	oral	0.9604	0.6904	-4.6577	-4.5174	0.0853	0.7178	37.3	1	278.44	5.661	97.8337	0.0217	-19.246	-0.6525	0.2347	0.1594	0.2375	0.1054	pass	pass	pass	pass	na	pass	fail	pass	pass	pass	pass	TRUE	FALSE	TRUE	0	B_logp_max
PTGS2	P35354	Linolenic acid	CC/C=C\C/C=C\C/C=C\CCCCCCCC(=O)O	systemic	organelle_other	TRUE	medium	oral	0.9604	0.6904	-4.6577	-4.5174	0.0853	0.7178	37.3	1	278.44	5.661	97.8337	0.0217	-19.246	-0.6525	0.2347	0.1594	0.2375	0.1054	pass	pass	pass	pass	na	pass	fail	pass	pass	pass	pass	TRUE	FALSE	TRUE	0	B_logp_max
TNF	P01375	Linolenic acid	CC/C=C\C/C=C\C/C=C\CCCCCCCC(=O)O	systemic	secreted_extracellular	FALSE	medium	oral	0.9604	0.6904	-4.6577	-4.5174	0.0853	0.7178	37.3	1	278.44	5.661	97.8337	0.0217	-19.246	-0.6525	0.2347	0.1594	0.2375	0.1054	pass	pass	pass	pass	na	na	na	na	na	na	pass	TRUE	TRUE	TRUE	1
HSP90AA1	P07900	Linolenic acid	CC/C=C\C/C=C\C/C=C\CCCCCCCC(=O)O	systemic	cytosolic	TRUE	medium	oral	0.9604	0.6904	-4.6577	-4.5174	0.0853	0.7178	37.3	1	278.44	5.661	97.8337	0.0217	-19.246	-0.6525	0.2347	0.1594	0.2375	0.1054	pass	pass	pass	pass	na	pass	fail	pass	pass	pass	pass	TRUE	FALSE	TRUE	0	B_logp_max
PTGS2	P35354	Oleanolic acid	C[C@]12CC[C@@H](C([C@@H]1CC[C@@]3([C@@H]2CC=C4[C@]3(CC[C@@]5([C@H]4CC(CC5)(C)C)C(=O)O)C)C)(C)C)O	systemic	organelle_other	TRUE	medium	oral	0.9991	0.7371	-5.5487	-5.0441	0.614	0.6384	57.53	2	456.71	7.234	104.684	0.001	10.7663	-1.901	0.6225	0.089	0.1591	0.1574	pass	pass	fail	pass	na	pass	fail	pass	pass	pass	pass	FALSE	FALSE	TRUE	0	A_solubility;B_logp_max
NOS2	P35228	Oleanolic acid	C[C@]12CC[C@@H](C([C@@H]1CC[C@@]3([C@@H]2CC=C4[C@]3(CC[C@@]5([C@H]4CC(CC5)(C)C)C(=O)O)C)C)(C)C)O	systemic	cytosolic	TRUE	medium	oral	0.9991	0.7371	-5.5487	-5.0441	0.614	0.6384	57.53	2	456.71	7.234	104.684	0.001	10.7663	-1.901	0.6225	0.089	0.1591	0.1574	pass	pass	fail	pass	na	pass	fail	pass	pass	pass	pass	FALSE	FALSE	TRUE	0	A_solubility;B_logp_max
MMP2	P08253	Oleanolic acid	C[C@]12CC[C@@H](C([C@@H]1CC[C@@]3([C@@H]2CC=C4[C@]3(CC[C@@]5([C@H]4CC(CC5)(C)C)C(=O)O)C)C)(C)C)O	systemic	secreted_extracellular	FALSE	medium	oral	0.9991	0.7371	-5.5487	-5.0441	0.614	0.6384	57.53	2	456.71	7.234	104.684	0.001	10.7663	-1.901	0.6225	0.089	0.1591	0.1574	pass	pass	fail	pass	na	na	na	na	na	na	pass	FALSE	TRUE	TRUE	0	A_solubility
